# Reference trait analysis reveals correlations between gene expression and quantitative traits in disjoint samples

**DOI:** 10.1101/489542

**Authors:** Daniel A. Skelly, Narayanan Raghupathy, Raymond F. Robledo, Joel H. Graber, Elissa J. Chesler

## Abstract

Systems genetic analysis of complex traits involves the integrated analysis of genetic, genomic, and disease related measures. However, these data are often collected separately across multiple study populations, rendering direct correlation of molecular features to complex traits impossible. Recent transcriptome-wide association studies (TWAS) have harnessed gene expression quantitative trait loci (eQTL) to associate unmeasured gene expression with a complex trait in genotyped individuals, but this approach relies primarily on strong eQTLs. We propose a simple and powerful alternative strategy for correlating independently obtained sets of complex traits and molecular features. In contrast to TWAS, our approach gains precision by correlating complex traits through a common set of continuous phenotypes instead of genetic predictors, and can identify transcript-trait correlations for which the regulation is not genetic. In our approach, a set of multiple quantitative “reference” traits is measured across all individuals, while measures of the complex trait of interest and transcriptional profiles are obtained in disjoint sub-samples. A conventional multivariate statistical method, canonical correlation analysis, is used to relate the reference traits and traits of interest in order to identify gene expression correlates. We evaluate power and sample size requirements of this methodology, as well as performance relative to other methods, via extensive simulation and analysis of a behavioral genetics experiment in 258 Diversity Outbred mice involving two independent sets of anxiety-related behaviors and hippocampal gene expression. After splitting the dataset and hiding one set of anxiety-related traits in half the samples, we identified transcripts correlated with the hidden traits using the other set of anxiety-related traits and exploiting the highest canonical correlation (*R* = 0.69) between the trait datasets. We demonstrate that this approach outperforms TWAS in identifying associated transcripts. Together, these results demonstrate the validity, reliability, and power of the reference trait method for identifying relations between complex traits and their molecular substrates.

**AUTHOR SUMMARY:** Systems genetics exploits natural genetic variation and high-throughput measurements of molecular intermediates to dissect genetic contributions to complex traits. An important goal of this strategy is to correlate molecular features, such as transcript or protein abundance, with complex traits. For practical, technical, or financial reasons, it may be impossible to measure complex traits and molecular intermediates on the same individuals. Instead, in some cases these two sets of traits may be measured on independent cohorts. We outline a method, reference trait analysis, for identifying molecular correlates of complex traits in this scenario. We show that our method powerfully identifies complex trait correlates across a wide range of parameters that are biologically plausible and experimentally practical. Furthermore, we show that reference trait analysis can identify transcripts correlated to a complex trait more accurately than approaches such as TWAS that use genetic variation to predict gene expression. Reference trait analysis will contribute to furthering our understanding of variation in complex traits by identifying molecular correlates of complex traits that are measured in different individuals.
