## Supplementary material for "Reference trait analysis reveals correlations between gene expression and quantitative traits in disjoint samples"

mouse_id	Distance_Traveled_cm	Light_Dark_Transitions	Pct_Time_Light_4mins	Pct_Time_Light	Pct_Time_Light_Slope
F100	3874.7	6	7.55	55.11	-0.07
F101	4215.46	46	5.98	39.96	0
F102	2603.12	22	5.16	41.64	0.02
F103	2361.54	21	4.03	24.81	0.09
F104	3600.37	21	5.14	41.78	-0.02
F105	2295.7	52	9.77	32.65	0.24
F106	4291.2	36	8.75	42.72	-0.04
F107	223.86	25	12.38	13.25	0.32
F118	3398.71	43	5.11	40.66	-0.02
F119	2984.61	13	8.06	41.95	-0.12
F120	1697.51	69	5.59	20.82	0.18
F121	3896.91	18	3.98	41.91	-0.06
F122	1865.93	7	10.39	27.11	0.11
F123	47.23	16	0.04	0.04	1.47
F124	5113.26	34	8.04	51.3	-0.43
F125	2725.59	0	5.13	34.16	-0.16
F126	2294.44	28	1.93	28.8	0.45
F127	3566.14	48	7.67	39.78	-0.05
F135	5032.3	47	6.07	46.17	0.08
F137	2470.25	26	5.96	36.11	0.02
F138	2187.86	29	6.94	24.79	-0.07
F139	385.19	10	5.52	5.86	-1.62
F140	3515.87	35	4.25	40.58	0.2
F141	2561.34	34	3.43	33.04	0.21
F142	3600.21	20	7.57	65.25	0.13
F143	3925.75	30	4.68	51.1	0.16
F154	3529.72	43	4.9	28.67	0.03
F155	4182.88	46	8.25	34.78	-0.15
F157	3221.73	32	4.72	40.82	0.15
F158	1807.29	31	8.73	30.32	0.26
F159	4822.49	49	5.5	38.17	-0.04
F160	3838.08	34	5.87	46.75	0.23
F161	2704.96	36	3.64	27.88	0.19
F162	2719.52	21	12.06	36.18	-0.09
F163	304.46	5	15.32	15.32	-1.47
F164	2026.63	20	6.04	26.03	-0.02
F165	2078.18	19	3.53	30.16	0.09
F166	429.74	7	6.8	9.66	-1.62
F167	5413.95	47	11.13	59.28	0.06
F169	3033.67	43	7.05	31.23	0.01
F173	1341.91	14	5.82	24.71	-0.21
F174	5592.04	54	5.77	49.42	0.16
F175	2252.26	37	1.62	27.85	0.39
F176	1734.11	24	2.74	24.02	0.28
F177	4370.58	51	6.83	52.02	0.08
F178	4096.82	46	6.4	37.72	0.05
F179	1585.4	22	10.35	33.32	-0.14
F180	6730.48	73	9.02	48.73	0
F181	103.67	6	7.16	7.16	-1.31
F182	3063.36	35	9.07	36.19	-0.11
F183	723.2	12	5.01	10.71	0.4
F184	3139.04	44	7.17	35.14	-0.04
F185	752.38	9	4.45	12.1	-0.73
F186	230.72	8	13.34	14.03	-1.13
F187	145.53	5	7.6	7.6	-1.33
F188	4014.5	45	8.22	41.97	-0.07
F189	3694.89	30	10.8	54.18	0.03
F190	3171.89	44	5.91	30.8	-0.16
F191	6510.82	69	11.61	55.59	0.12
F192	2564.73	36	6.11	22.88	-0.08
F206	2496.84	35	3.89	28.47	-0.19
F207	4066.79	36	6.64	51.26	0.03
F208	1343.22	22	2.41	13.3	0.56
F209	3156.08	24	12.48	48.53	-0.19
F210	3867.52	25	3.66	49.05	0.19
F211	1492.83	18	3.77	20.06	0.24
F212	6464.05	60	8.81	52.16	0.02
F213	1892.96	32	6.08	17.32	-0.29
F235	2151.91	25	4.26	27.89	0.05
F236	3427.4	41	6.46	34.46	-0.21
F237	2564.33	18	13.89	77.76	0.04
F238	1905.9	26	8.37	30.88	-0.02
F239	3569.98	40	5.64	39.02	0.14
F240	1690.99	21	8.11	41.81	0
F241	4169.12	33	10.77	50.4	-0.08
F242	3877.67	35	11.53	47.55	-0.11
F252	5826.94	55	8.59	51.69	-0.04
F253	5372.24	55	11.17	54.24	-0.07
F254	4340.03	60	9.48	53.72	0.1
F256	3916.98	30	6.69	45.13	0.01
F257	4998.95	59	6.61	47.39	0.1
F258	4877.29	45	9.55	56.85	0
F275	2555.2	25	7.45	36.15	-0.01
F276	2136.7	34	7.03	21.55	-0.13
F277	1214.75	20	0.96	13.69	0.29
F278	3162.21	32	4.8	39.09	0.16
F279	265.9	11	0.18	2.07	0.75
F280	4304.8	42	8.49	55.06	0.07
F281	1710.67	30	5.38	18.93	-0.18
F282	3226.35	26	13.02	55.68	-0.07
F283	1762.57	19	10.66	31.08	-0.17
F285	667.22	12	0.63	6.97	0.58
F286	2624.8	20	6.49	46.32	0.15
F287	6301.11	78	9.05	39.54	-0.06
F288	4946.23	56	10.2	44.5	-0.02
F289	5252.76	42	8.9	54.06	0.1
F290	4185.81	44	8.21	47.1	0.08
F291	4023.57	35	6.26	49.96	0.16
F292	2424.95	30	8.17	35.46	-0.15
F293	4934.71	37	5.54	61.13	0.21
F294	4884.1	53	9.64	42.28	-0.11
F295	3321.19	29	10.53	46.16	-0.06
F296	237.53	4	7.261686274509804	37.69890196078431	0.66
F297	3555.4	23	13.5	67.02	0.06
F298	4404.03	41	11.89	53.79	-0.02
F58	2737.58	26	8.19	40.54	-0.13
F59	3651.57	47	4.2	32.34	0.02
F60	796.22	9	7.261686274509804	37.69890196078431	1.72
F61	1046.39	10	6.17	13.86	0.12
F62	3146.13	32	5.68	43	-0.07
F63	2130.85	48	10.04	27.56	0.13
F64	2583.58	46	9.49	40.42	-0.02
F65	4120.58	28	6.94	44.56	-0.12
F66	1993.02	29	3.73	31.96	0
F67	1859	43	6	28.9	0.09
F68	3531.39	18	11.41	84.17	-0.19
F69	2277.25	12	9.09	21.18	-1.53
F75	5428.83	20	10.85	57.04	-0.02
F76	1821.41	30	6.87	54.32	-0.07
F77	2211.25	35	11.25	38.12	0.03
F78	1762.73	18	0.54	26.41	0.1
F79	3652.18	8	7.52	55.76	-0.29
F80	4109.84	25	8.61	45.84	0.01
F82	3255.82	47	7.92	49.76	0.01
F83	467.37	28	4.82	5.31	0.53
F84	4215.5	34	8.44	46.91	-0.26
F85	3577.32	22	5.35	45.72	-0.1
F86	2430.25	29	5.16	25.4	-0.15
F87	1296.61	5	8.39	21.06	0.08
F98	6210.35	73	5.85	42.62	0.01
F99	3228.17	35	6.36	32.97	0.01
M1	2666.51	33	8.5	52.23	0.01
M10	1530.46	33	6.7	27.82	0.06
M108	4207.44	34	6.38	33.66	0.01
M109	3573.46	43	3.55	26.36	-0.03
M11	2215.02	13	5.24	35.19	0.08
M110	3283.37	33	8.63	41.57	-0.08
M111	3564.9	32	8.16	42	0.12
M112	2148.24	20	0.89	27.41	0.43
M113	117.11	6	1.21	1.21	-0.96
M114	1489.25	18	8.14	22.06	-0.49
M115	470.14	8	4.11	4.11	-1.2
M116	2628.37	18	11.87	53.45	0.07
M117	139.44	7	8.42	9.68	-0.09
M129	70.25	5	2.69	2.69	-1.12
M13	114.48	26	16.49	16.49	0.34
M130	2327.86	21	5.86	34.73	0.1
M131	173.47	7	3.16	3.44	-1.48
M133	5256.63	44	8.16	57.89	0.14
M134	5135.8	47	9.63	57.37	0.05
M14	3431.64	35	10.81	49.15	0
M144	202.96	5	4.88	4.88	-1.24
M145	3642.7	34	1.93	46.52	0.31
M146	2573.47	22	9.89	48.02	-0.1
M147	2655.51	28	5.35	36.9	0.13
M149	1493.38	20	3.13	21.11	-0.12
M15	677.34	17	7.261686274509804	37.69890196078431	-0.05933852140077821
M150	2127.11	16	5.92	55.22	0.18
M151	4692.88	44	13.77	53.86	-0.02
M152	5707.05	34	10.18	67.3	0.06
M153	3377.86	21	3.13	48.62	0.34
M16	5155.36	20	11.61	52.36	0.01
M17	1880.96	19	2.29	42.63	0.03
M18	4744.31	7	6.2	57.55	-0.3
M19	2811.54	21	2.56	50.49	-0.02
M20	3114.44	21	1.98	51.67	-0.02
M201	5993.51	68	11.14	53.88	0.03
M202	5611.43	36	7.17	55.11	0.07
M203	5437.68	52	17.14	67.3	-0.12
M204	1012.03	21	6.64	13.76	-0.4
M205	1953.73	25	7.79	25.48	-0.06
M21	2265.76	21	8.96	41.93	0.01
M214	4395.21	48	10.05	37.63	-0.12
M215	503.38	8	2.49	10.55	-1.08
M216	998.59	14	19.75	32.5	-0.68
M217	3223.89	39	3.69	39.18	0.22
M218	3149.25	43	8.97	33.82	-0.16
M219	4338.6	44	6.97	46.22	0.11
M22	2991.71	43	9.28	59.68	-0.01
M220	2776.6	28	9.17	36.72	-0.06
M221	4718.31	28	11.51	63.74	0.06
M223	2869.07	29	5.37	41.64	0.14
M224	1841.05	26	3.2	19.27	-0.07
M226	5138.31	37	9.28	57	0.11
M228	5123.64	41	11.12	56.68	0.04
M23	3228.42	20	6.87	46.39	0.03
M230	2211.58	29	1.93	25.35	0.16
M231	990.02	14	18.18	31.99	0.13
M232	3454.66	22	9.6	64.9	0.13
M233	3414	29	8.92	47.77	-0.08
M234	4240.17	38	8.51	46.33	-0.03
M24	3419.81	32	8.92	56.45	-0.04
M243	1162.8	18	2.21	10.22	-0.21
M244	2395.62	17	5.02	31.33	0.09
M245	2415.71	9	5.97	63.61	0.28
M246	4027.65	31	5.88	53.08	0.15
M247	1893.5	15	3.23	28.8	-0.27
M248	3929.54	29	8.91	44.65	-0.05
M25	3368.75	34	15.23	54.15	0.02
M250	3230.96	35	8.79	42.2	0
M259	4477.76	36	8.53	49.57	0.08
M26	985.21	44	0.04	19.08	0.15
M260	144.93	6	4.86	4.86	-1.24
M261	2286.73	25	1.72	19.1	0.35
M262	4465.85	40	10.92	46.77	-0.05
M263	1962.55	24	6.29	36.73	-0.1
M264	285.64	8	4.98	5.94	-1.66
M265	234.72	6	2.8	4.04	-0.16
M266	4879.31	50	4.67	43.13	0.19
M267	1504.45	14	4.64	29.49	0.24
M268	2879.23	28	6.2	44.02	0.07
M269	696.88	11	6.93	28.64	-1.41
M27	3612.45	12	3.83	43.02	0.09
M270	4068.51	45	7.73	46.4	0.02
M271	432.43	6	8.72	9.38	-1.35
M272	3795.69	35	3.92	44.52	0.23
M273	3035.92	22	6.95	47.23	0.15
M274	2701.45	31	4.27	35.75	0.18
M28	3087	9	4.11	53.08	-0.07
M31	4837.56	44	11.9	60.01	-0.03
M32	3712.47	27	8.13	41.87	-0.17
M33	1965.88	7	4.82	20.99	0.22
M34	3455.1	21	2.45	42.23	0
M35	3195.25	5	9.05	53.98	-0.36
M36	2583.32	42	7.57	32.4	0.1
M37	110.42	47	0.9	1.26	0.86
M38	4018.47	44	10.55	62.76	-0.12
M4	7195.21	45	8.67	56.5	0.01
M40	6097.89	51	9.68	59.52	-0.15
M41	116.84	37	17.21	17.21	0.11
M42	3279.04	14	8	55.84	-0.03
M43	5030.68	54	9.89	33.7	0.1
M44	2982.51	8	1.03	37.78	0.01
M45	2226.49	21	6.12	30.49	0.03
M46	3362.49	44	5.48	30.71	0.04
M47	2079.91	5	8.28	40.02	-0.04
M48	3513.31	20	7.63	43.8	0.05
M49	2237.97	30	15.22	45.93	-0.25
M5	6111.97	28	8.89	55.17	0.08
M50	4277.69	36	8.26	40.86	0
M51	3048.95	45	7.48	49.23	0.03
M52	2665.64	26	11.49	40.43	-0.15
M53	1374.37	13	9.12	27.71	-0.7
M54	4704.04	30	10.41	66.61	0.06
M55	3296.77	33	3.88	37.62	0.18
M56	4301.58	35	10.38	51.75	-0.01
M57	2285.75	26	14.82	33.32	-0.28
M6	2703.62	32	7.27	40.66	-0.11
M7	1804.32	32	5.62	31.9	0.05
M8	2178.14	26	7.5	35.24	0.01
M88	224.98	9	10.29	10.8	-1.39
M89	4368.59	28	6.93	64.29	0.17
M9	2716.46	31	10.92	30.08	-0.01
M92	717.68	12	4.74	9.62	-0.18
M93	3271.41	17	5.39	62.47	0.25
M95	2172.42	25	10.31	26.84	-0.27
M96	2882.33	21	7.68	46.12	0.11
M97	2527.72	21	4.01	34.8	-0.05
