## Supplementary material for "Reference trait analysis reveals correlations between gene expression and quantitative traits in disjoint samples"

mouse_id	Distance_cm_First_4min	Total_Distance_cm	Distance_Change_first_last	Percent_Time_in_Corner	Pct_Time_Corner_Slope	Percent_Time_Periphery	Pct_Time_Periphery_Slope	Percent_Time_Center	Time_Center_Slope	PercentTime_Mobile	Fecal_Boli_Count
F100	1320.317	5447.896	426.267	42.128	0.005	7.936	0.567	2.553429066960741	0.191	14.128	5
F101	1178.068	6748.265	-170.196	57.961	-0.121	18.482	0.204	0.9838699100999074	0.033	18.293	6
F102	1386.93	5455.784	487.624	50.904	-0.102	6.89	-1.472	1.2345039489608771	-0.036	11.954	6
F103	1637.089	6243.934	844.33	52.213	0.027	7.246	-1.049	1.177709641634983	-0.576	29.666	2
F104	1614.761	7984.466	142.78	45.284	-0.013	5.838	-0.863	1.9185932346383379	-0.085	25.133	4
F105	1852.615	6552.017	752.726	34.101	-0.096	8.99	-0.098	2.791773629791642	-0.048	16.216	8
F106	1738.19	6811.782	752.523	57.93	0.019	21.85	-0.089	1.1282730166054669	0.086	23.454	5
F107	1753.466	7769.007	480.682	41.211	-0.156	5.689	0.382	2.2253089673121798	0.448	26.204	6
F118	1904.337	7333.438	583.911	44.036	-0.063	12.273	-0.312	1.6607227342335023	-0.228	22.659	12
F119	1349.885	3996.996	922.211	49.116	0.271	1.93	-0.309	1.2786711852544421	-1.5	6.985	3
F120	1646.596	4849.284	1190.428	38.875	-0.052	29.099	0.206	1.6269603560013377	-0.387	13.686	7
F121	1823.747	7780.708	630.615	38.349	-0.087	9.32	-0.353	1.2907362240210043	0.041	24.908	6
F122	1235.536	4138.884	540.777	63.63	0.015	12.849	-0.423	0.9402127418834527	-0.139	8.397	4
F123	915.127	4152.053	-137.65	78.768	0.125	15.554	-0.303	0.1	0	16.444	4
F124	2259.924	9253.875	908.488	35.755	-0.132	4.545	-0.65	1.4487926007541592	-0.468	34.273	6
F125	1721.252	6671.787	545.338	48.148	0.081	17.746	-0.195	1.96596032513375	-0.577	15.721	6
F126	771.869	3295.813	107.989	28.053	0.232	49.547	-0.186	1.0305338422390602	-0.406	20.874	6
F127	1138.592	5021.604	188.651	9.932	-0.075	55.308	0.025	0.9792854537876073	-0.874	40.718	7
F135	1238.984	6591.012	-37.305	43.346	-0.087	21.655	-0.201	2.002997753368685	-0.151	29.179	4
F137	1998.158	7205.589	1024.107	47.681	-0.127	24.327	0.032	1.2731849826321389	0.023	20.974	9
F138	1711.876	6149.194	530.119	50.865	0.019	18.582	-0.147	1.845535152740256	-0.626	20.963	7
F139	1304.816	3949.83	737.661	50.481	0.181	2.066	-2.019	1.7052858997833764	0.056	6.826	15
F140	1241.66	5442.367	219.751	43.452	-0.06	3.764	-0.32	2.0216330032921404	-0.106	28.367	5
F141	736.578	3191.307	160.121	50.898	0.153	29.137	-0.21	1.0639548862616308	-1.397	13.53	5
F142	1991.04	5175.587	1434.981	46.791	0.122	7.952	0.113	1.625423021862309	-0.406	14.261	7
F143	1111.762	6025.37	54.995	57.218	0.05	6.651	0.227	1.7922053453775881	-0.022	14.673	6
F154	1925.077	6653.267	845.506	12.393	-0.301	44.57	-0.096	0.9148770409186143	-0.466	41.336	5
F155	1560.445	5124.352	807.885	34.715	0.158	14.399	0.762	1.9107590114925534	0.261	21.46	3
F157	1316.822	6468.639	10.187	26.78	-0.134	23.218	-0.214	1.6733200530681511	0.596	13.6	4
F158	1036.245	4978.531	233.625	44.328	0.009	31.329	-0.095	1.1683321445547923	-0.189	46.135	4
F159	1765.84	6473.271	601.695	52.244	0.149	14.609	0.091	0.9549869109050658	-0.432	29.938	8
F160	1396.951	5394.628	378.136	45.126	0.108	11.756	-0.13	1.841738309315414	0.001	23.504	6
F161	1408.821	5511.793	424.977	43.911	-0.055	8.959	-2.037	0.650384501660364	0.654	10.296	10
F162	1081.912	4181.41	360.514	58.631	0.137	8.536	-2.283	2.118490028298458	-0.208	6.885	10
F163	346.53	3358.075	-329.415	58.192	-0.245	26.407	0.957	1.0089598604503551	-0.689	3.606	3
F164	1212.45	4290.34	516.771	68.708	0.063	12.429	0.023	1.6774981371077584	-0.891	7.349	7
F165	864.178	4425.518	201.417	7.627	0.595	0	0	5.397128866351071	0.01	5.458	9
F166	946.227	3809.348	268.022	47.687	0.06	23.974	0.116	2.2297981971469976	-0.116	5.661	5
F167	1703.948	8440.556	147.629	48.941	0.027	15.913	-0.228	1.4923136399564267	-0.456	29.302	4
F169	1580.864	6302.534	612.336	44.859	-0.05	2.409	1.005	1.697939928266015	-0.577	12.66	5
F173	1003.362	2563.624	688.051	57.766	0.208	35.8	-1.826	0.687749954561976	-1.667	4.93	11
F174	1595.748	8397.854	-59.826	47.517	-0.095	29.304	0.007	1.192057045614848	-0.45	19.778	3
F175	1096.673	4834.905	265.868	39.223	-0.038	6.357	0.272	1.7360875553957524	-0.252	8.589	5
F176	479.984	3037.496	77.68	79.724	-0.025	1.544	0.305	0.5779273310719956	-0.912	3.94	15
F177	1502.65	6455.643	244.226	45.484	0.015	12.905	-0.792	1.7193021840269964	-0.171	14.214	3
F178	978.971	3994.02	295.01	82.26	0.018	11.175	-0.009	0.6730527468185536	1.04	12.376	5
F179	1360.906	4902.719	585.723	56.746	-0.048	12.285	0.052	0.6008327554319921	-0.599	7.196	3
F180	2304.603	9338.038	1100.947	35.169	-0.005	27.408	-0.108	1.4060583202698245	-0.146	33.625	7
F181	1477.399	5670.763	775.496	52.914	0.134	13.822	-0.119	1.2161414391426681	-1.352	11.639	9
F182	1685.137	5587.667	1039.473	42.695	-0.031	13.174	-0.399	2.345207879911715	-0.039	15.148	9
F183	1216.551	3844.139	766.54	65.318	0.212	14.798	-0.216	2.558906016249913	-1.835	11.233	5
F184	2232.679	6341.525	1468.302	50.781	0.167	16.925	-0.563	1.0625441167311596	-0.43	15.738	5
F185	920.743	3102.581	583.935	88.497	0.033	9.649	-0.724	0.1	0	1.365	7
F186	612.514	3365.963	-643.318	86.361	-0.146	4.741	2.362	1.3899640283115242	2.118	8.914	4
F187	409.435	2233.363	-32.795	25.008	2.247	9.963	2.066	6.539036626292898	-2.066	7.552	12
F188	1508.327	4359.151	1150.322	66.592	0.163	15.824	-1.034	1.51657508881031	-1.392	25.987	3
F189	1799.714	6838.413	820.87	43.349	-0.061	15.91	-0.023	1.2853015210447702	-0.301	20.76	7
F190	1708.277	6712.284	739.475	50.74	0.163	13.174	-1.646	1.1730302638892143	-1.963	14.882	5
F191	1962.932	8587.963	589.077	47.798	-0.021	20.432	-0.08	1.5588457268119895	-0.06	27.528	4
F192	1982.393	6464.427	919.027	41.369	0.117	4.702	0.329	1.5172343260024141	-0.271	16.572	6
F206	1272.927	4464.381	576.306	39.848	-0.125	8.839	0.257	3.4214032209022074	0.227	9.946	8
F207	1321.231	4787.159	653.053	52.703	0.181	8.958	0.499	1.8479718612576328	-1.671	6.279	6
F208	988.14	4737.943	-8.667	47.901	0.162	19.358	-0.561	1.4744490496453242	-0.188	15.96	7
F209	1538.425	6576.137	704.499	41.522	-0.076	17.387	0.265	1.9310618840420417	-1.51	22.967	7
F210	1887.76	6272.903	772.651	64.381	0.008	14.794	0.869	0.8729261137118078	-0.465	24.527	10
F211	1402.914	5874.702	87.027	38.352	0.009	16.325	-0.287	1.393197760549449	0.49	12.454	3
F212	1988.731	10464.025	-26.159	40.624	-0.06	19.97	-0.078	1.8649396773086255	-0.17	37.629	7
F213	998.032	3725.383	182.259	40.752	-0.275	30.013	0.989	1.7061652909375458	-0.738	5.681	6
F235	1466.11	5162.895	748.44	15.613	0.005	10.747	-0.253	3.1761612049768506	-0.343	10.527	3
F236	2800.867	11512.399	907.11	42.976	-0.063	13.9	-0.214	1.7193021840269964	0.001	40.527	8
F237	794.339	3586.808	319.507	83.422	0.059	9.532	-1.582	0.6957010852370434	-1.635	5.789	6
F238	796.905	4531.936	57.148	48.724	-0.008	20.907	0.084	2.3588132609428833	-1.402	19.13	1
F239	1695.821	7525.152	209.352	32.722	0.087	19.275	-0.127	1.936749854782491	-0.137	38.58	8
F240	649.17	2820.475	162.644	71.674	0.054	22.42	-0.129	0.1	0	19.425	6
F241	1625.567	7547.845	14.598	41.945	-0.062	13.172	0.054	2.2097511172075466	-0.042	26.137	11
F242	1429.859	4469.54	840.006	47.848	-0.054	13.485	-0.344	0.8666025617317318	-1.268	17.217	3
F252	1637.435	6871.681	486.088	44.564	0.017	11.792	-0.139	1.496996993984958	-0.072	20.757	3
F253	2446.554	10480.491	1017.474	29.527	-0.042	6.406	-0.863	2.734958866235469	0.107	41.283	1
F254	1846.115	6719.036	1035.989	31.098	-0.152	32.744	0.062	1.6105899540230593	-0.073	25.256	7
F256	833.954	5722.505	-661.25	49.091	0.256	30.642	-0.268	1.4216187955988764	0.023	10.833	7
F257	1672.105	8628.272	13.727	39.615	0.042	14.934	-0.072	1.6140012391568972	-0.422	30.486	5
F258	900.017	5186.329	36.408	57.63	-0.129	8.869	-1.597	1.132254388377453	0.539	17.556	6
F275	392.822	3876.86	-694.858	68.838	-0.13	16.222	0.571	1.2720062892926278	-0.205	5.745	11
F276	1486.145	5554.26	281.143	43.699	-0.001	16.241	-0.028	1.7703107071923843	0.014	12.365	3
F277	848.9	4299.386	0.408	60.013	0.046	9.517	0.158	0.8757853618324527	-1.545	7.368	4
F278	1192.136	5017.278	414.405	43.196	-0.048	25.57	0.241	2.264950330581225	-0.001	9.915	9
F279	1227.268	6357.024	26.786	55.722	-0.148	23.765	0.141	0.5683308895353129	-0.019	26.757	8
F280	1716.269	7145.176	513.643	43.115	0.021	7.427	-2.247	2.5897876360813834	0.279	21.652	5
F281	1634.508	5878.102	736.08	42.632	0.207	28.056	-0.049	1.7632356620712955	-0.412	13.577	8
F282	1478.974	5226.146	501.186	43.824	0.092	10.866	-1.763	1.9274335267396383	-0.23	12.004	5
F283	787.165	3035.462	286.958	48.034	0.149	31.671	-0.495	1.0793516572461452	-0.443	3.234	5
F285	450.834	2094.247	64.605	93.877	0.016	2.489	1.193	0.1673320053068151	-0.702	0.776	5
F286	597.66	3584.109	-269.644	49.83	-0.146	17.993	-0.147	1.28296531519757	-0.055	23.868	11
F287	2011.043	9686.45	880.972	29.424	-0.032	14.662	-0.147	2.50019999200064	0.016	33.18	7
F288	1018.501	5061.558	407.406	63.68	0.072	5.279	-0.186	0.8602325267042626	-0.9	12.134	9
F289	1828.489	8699.115	287.821	39.795	-0.072	14.503	0.04	2.5179356624028344	0.054	30.628	12
F290	1672.791	8587.859	86.664	30.016	-0.063	10.733	-0.31	2.6412118430750686	-0.066	28.782	6
F291	1427.267	6581.569	231.057	26.018	-0.006	11.667	-0.31	2.9387071987525397	-0.032	41.489	12
F292	902.961	3888.005	197.368	31.988	-0.162	14.445	-0.435	3.3312159941979145	0.222	5.856	11
F293	1244.963	5245.405	411.161	38.219	-0.138	12.991	0.254	2.9359836511806394	-0.548	11.028	9
F294	1425.697	4256.46	857.266	49.041	0.19	6.023	0.172	2.0250925904758033	-0.355	12.07	6
F295	1031.848	5774.126	-54.36	36.82	-0.122	14.033	0.127	1.3160547101089681	-0.147	11.106	9
F296	497.936	2933.829	-112.448	91.063	-0.043	3.893	1.274	0.5244044240850758	-1.16	2.644	5
F297	444.79	3202.811	-161.792	68.046	-0.064	14.387	0.422	1.2477980605851253	-0.066	5.166	6
F298	901.087	5360.408	-247.688	49.992	-0.182	14.417	-0.139	1.3921206844235883	1.1	13.83	6
F58	1738.914	6457.055	752.554	31.748	-0.094	12.932	-0.877	1.539155612665594	-0.575	34.582	5
F59	2982.077	15891.943	174.189	33.417	-0.016	9.49	-0.947	1.6601204775557705	-0.006	59.112	4
F60	1097.102	4986.505	178.642	41.033	0.139	16.147	-1.332	2.1824298385056964	-1.507	18.538	7
F61	1401.113	4374.834	638.073	57.452	0.106	18.769	-0.122	1.2884098726725126	-0.835	11.703	1
F62	1080.814	5295.063	-7.422	44.044	0.143	6.4	0.693	1.9287301521985911	-0.44	15.78	5
F63	1900.891	6314.203	874.929	41.914	0.168	9.12	-0.155	2.024598725673806	-0.85	19.353	1
F64	1266.195	4214.907	694.514	75.303	0.058	15.073	-0.269	1.1309288218097546	1.872	8.147	8
F65	2210.087	9674.93	473.836	33.369	0.046	12.604	-0.137	1.8044389709823936	-0.358	28.734	6
F66	1529.909	7828.198	210.655	42.153	-0.212	22.828	-0.074	1.8289341158171883	-0.121	32.658	8
F67	1203.989	5880.233	85.823	33.425	0.104	14.111	-0.332	2.5207141845120007	-0.068	16.859	9
F68	1470.992	8638.37	-333.528	40.513	0.005	13.915	-0.607	1.6337074401495515	-0.367	61.906	1
F69	987.507	5488.827	-40.392	57.911	-0.008	7.862	-1.985	1.7320508075688772	0.291	13.697	2
F75	2057.963	8326.552	470.935	47.186	0.027	16.797	-0.802	1.143241006962224	0.011	27.856	1
F76	1119.906	4548.925	212.202	53.136	0.198	11.158	-2.06	2.205901176390275	-0.215	12.426	10
F77	1265.187	4929.244	678.801	50.064	-0.02	7.66	-1.518	1.3527749258468684	-0.857	13.78	10
F78	1761.398	5991.911	974.936	47.867	0.065	2.091	-0.734	2.468197723035981	-0.884	17.893	6
F79	1714.09	8145.029	309.409	43.799	0.006	10.914	0.254	1.5462858726639133	0.178	25.303	9
F80	1381.816	6203.104	365.405	45.821	-0.105	9.788	-0.012	1.8740330840195965	-0.357	19.433	3
F82	1605.399	6105.696	756.181	69.08	0.101	2.036	-0.78	0.9934787365615834	-0.911	15.493	2
F83	1109.379	4924.258	325.667	67.44	-0.003	19.144	0.229	0.719027120489902	-1.332	8.1	7
F84	1881.258	4156.951	1442.528	59.979	0.023	25.381	0.326	1.012916580968048	-1.94	11.751	7
F85	1738.307	7866.474	501.048	37.521	-0.088	2.756	0	2.389769863396892	-0.267	27.035	7
F86	1778.026	4794.558	1510.487	68.844	0.273	10.704	-2.597	1.1058933040759402	-1.901	12.568	2
F87	535.759	3816.82	-286.683	53.27	-0.155	10.672	-0.369	1.469693845669907	0.088	3.44	7
F98	2237.557	9304.189	336.489	46.516	0.04	13.28	-0.191	1.7052858997833764	-0.111	40.129	7
F99	2539.129	7910.864	1420.016	34.459	-0.072	17.598	-0.015	1.6278820596099706	0.02	20.904	9
M1	1367.312	5711.155	618.947	58.45	0.101	5.529	-0.134	1.8403803954617644	-0.482	17.253	8
M10	1355.293	4551.673	715.568	30.311	0.226	1.755	-2.1	2.104518947408172	-1.058	6.871	8
M108	2326.843	8099.279	980.308	52.825	0.078	11.056	-0.067	2.126264329757709	-0.348	32.519	13
M109	1847.11	9033.992	202.804	51.938	-0.11	22.431	0.266	1.6407315441594947	-0.497	37.24	8
M11	1364.857	5597.926	-90.921	55.998	0.009	11.603	0.131	0.9767292357659824	-0.463	27.561	8
M110	1794.985	6226.768	875.224	25.089	-0.059	15.518	0.167	2.5404723970159564	-0.044	11.503	8
M111	1235.845	5022.256	285.552	39.209	0.165	15.877	0.102	2.0346989949375804	-0.492	10.43	5
M112	1040.171	4105.74	409.585	40.346	0.084	21.535	0.213	1.4324803663575987	-1.018	8.586	12
M113	868.494	3637.074	166.008	50.331	-0.009	22.428	0.5	1.003493896344168	0.1	6.587	12
M114	834.155	4975.53	3.51	47.203	-0.011	9.268	0.098	1.7804493814764855	-0.236	7.31	8
M115	871.726	4204.066	-27.347	67.092	0.068	11.09	-0.291	0.7476630257007498	-1.224	7.705	5
M116	1356.519	4889.346	730.661	42.431	0.058	6.751	-1.699	2.0673654732533384	-0.538	12.054	0
M117	1030.927	4158.642	402.455	35.605	-0.032	23.346	0.134	1.8373894524569363	0.001	6.484	11
M129	1382.283	7549.133	-636.624	50.434	-0.042	14.373	0.048	1.5668439615992398	-0.174	21.369	8
M13	387.993	2588.239	-385.44	89.676	0	4.493	0.151	1.1122050170719426	-1.461	2.01	5
M130	1066.952	4837.96	223.35	43.416	-0.141	21.227	0.194	1.4508618128546908	-0.968	8.553	5
M131	820.955	3433.917	33.238	64.014	-0.152	19.963	-0.737	1.3183322798141597	0.689	2.497	5
M133	1897.583	8650.388	147.697	42.415	-0.119	7.577	0.13	2.081345718519631	-0.169	20.596	7
M134	1202.605	5808.636	176.355	33.639	-0.066	23.896	0.105	2.0625227271475093	0.022	12.899	2
M14	2537.067	7989.42	1583.262	61.923	0.123	12.668	-0.135	1.0611314715905846	-0.613	25.417	1
M144	1691.013	7301.335	280.228	33.509	0.031	7.11	-0.006	1.7703107071923843	0.108	11.651	8
M145	2086.548	7006.121	1155.911	56.212	-0.017	5.728	0.3	1.5527395145355192	0.045	12.318	5
M146	969.471	3559.651	467.305	22.959	-0.214	3.414	-0.472	2.3815961034566713	-0.066	6.12	3
M147	1065.295	4346.188	551.38	62.96	0.054	12.1	-1.567	1.2128478882366083	-0.944	5.433	15
M149	1058.572	3275.218	592.298	46.947	-0.016	13.546	-0.071	0.5300943312279429	-0.747	5.244	5
M15	1748.082	3435.744	1556.235	73.729	0.193	3.715	-1.68	0.9027735042633894	-1.871	6.048	1
M150	914.72	3659.251	310.642	63.953	0.023	10.296	-0.862	0.9359487165438072	-0.584	6.684	6
M151	1444.771	8493.925	32.165	37.649	-0.065	6.445	-2.456	2.3244354153213203	0.004	19.114	3
M152	1344.251	6279.197	244.536	37.946	-0.087	2.773	0.408	1.9460215826141292	-0.005	12.526	10
M153	1514.11	5111.098	761.992	44.161	-0.058	12.538	-0.02	1.5861904047118682	-0.111	7.886	7
M16	2441.677	10409.589	949.184	48.084	0.01	11.286	0.066	1.2308533625091171	-0.055	30.322	8
M17	791.178	3659.826	218.516	55.291	-0.447	5.617	-0.812	1.8852055590836772	0.306	3.804	9
M18	1390.018	7924.932	-242.439	50.612	-0.018	12.293	0.088	1.161464592658769	-0.263	26.721	12
M19	1161.178	5522.86	260.81	54.424	-0.065	11.545	-1.602	1.380217374184226	0.43	27.617	8
M20	725.387	2894.874	419.072	61.372	0.029	9.295	-2.381	2.475479751482528	-1.477	6.484	6
M201	1086.213	8417.569	-909.566	39.331	-0.081	18.902	-0.269	2.1438283513378584	-0.11	27.366	3
M202	2137.546	9264.578	434.788	45.712	-0.028	15.574	-0.75	1.4470659971127784	0.147	47.511	7
M203	1510.775	7452.532	179.764	36.345	0.061	7.9	-0.23	2.3776038357977134	-0.345	24.588	0
M204	1003.247	3969.196	422.273	41.3	0.28	11.411	-0.364	0.9460443964212251	-1.208	5.464	4
M205	1394.279	7659.213	330.682	46.674	-0.078	1.595	0.741	1.2763228431709588	-1.307	22.817	7
M21	794.363	2876.953	411.623	36.467	0.035	4.137	-0.38	1.9439650202614243	-1.253	2.555	4
M214	2109.822	7731.06	1090.558	46.825	0.007	6.865	0.97	1.9919839356781972	-0.134	24.761	5
M215	701.171	3151.712	79.778	49.449	0.084	3.546	-0.619	2.685702887513807	-0.687	2.202	6
M216	770.032	4372.531	-122.115	40.899	0.044	16.636	0.33	1.965197191123578	-0.252	9.765	8
M217	1673.029	5954.711	712.279	42.084	-0.035	10.093	-0.532	1.4439529078193651	0.48	12.296	7
M218	2068.271	7222.904	1143.03	63.021	0.104	5.016	-1.601	1.5537052487521563	-1.808	20.259	3
M219	1490.054	5279.776	580.383	35.038	-0.116	25.425	0.136	1.879893614011176	-0.139	14.873	6
M22	1118.848	4262.716	462.404	49.152	0.009	9.493	-0.265	1.1384199576606167	-0.811	6.648	9
M220	785.035	3747.419	245.128	69.094	-0.007	13.222	0.07	1.2731849826321389	-1.249	3.517	8
M221	1449.762	6811.223	102.397	36.411	-0.133	10.524	-0.252	2.365163842104813	-0.119	15.916	10
M223	1241.638	5810.009	305.859	43.193	0.224	3.69	0.135	2.0933227175951634	-0.382	9.968	7
M224	1665.237	7967.22	309.744	37.643	-0.005	2.717	1.417	2.368754947224385	-0.183	20.287	4
M226	1622.011	6697.638	350.089	62.031	0.052	9.382	-0.368	1.6235762994081924	0.086	19.475	7
M228	1987.082	7223.917	843.365	33.458	-0.015	9.412	-1.667	1.8614510468986285	0.114	22.253	4
M23	956.992	5731.494	-105.055	47.345	-0.024	26.118	0.021	1.1384199576606167	-0.127	19.055	9
M230	1079.365	5009.839	27.815	44.9	-0.044	15.685	-0.82	1.3423859355639867	-0.952	16.133	2
M231	480.617	3919.29	-649.201	55.889	-0.184	16.564	0.625	1.046900186264192	0.014	4.029	10
M232	1340.232	5294.29	287.403	40.174	-0.076	9.763	1.664	2.4296090220444935	0.24	18.71	9
M233	1644.11	6358.413	763.181	40.838	0.046	19.342	0.003	2.2869193252058544	-0.696	18.566	12
M234	1492.519	5532.503	581.458	42.376	-0.072	9.232	-0.869	1.5145956556124147	-0.337	11.156	5
M24	1480.593	5825.347	641.639	31.178	-0.079	2.464	-0.493	1.6321764610482532	-1.503	14.328	12
M243	1053.931	3960.406	399.062	38.989	0.073	12.791	0.628	1.3423859355639867	0.431	4.607	10
M244	870.741	3717.485	276.627	35.31	-0.361	13.085	2.377	1.3224976370489288	-0.623	4.999	8
M245	1300.685	5060.522	444.051	44.08	0.228	12.977	-0.331	1.948845812269406	-0.484	6.974	3
M246	1092.243	5281.899	188.19	50.459	-0.151	15.174	0.134	1.669131510696506	0.377	12.351	8
M247	658.725	4854.141	-157.223	64.323	-0.12	5.578	-2.289	1.0334408546211051	0.157	7.791	4
M248	1183.964	6711.747	-34.476	49.402	0.11	0.564	0	1.7424121211699601	-0.48	15.276	0
M25	1623.184	6060.547	845.545	51.488	0.099	1.057	1.429	1.2489995996796797	-0.923	14.982	2
M250	1428.694	5069.092	572.566	45.718	0.175	5.086	0.698	1.7966635745180566	-1.725	8.597	9
M259	2077.429	6723.156	1057.766	32.024	-0.079	5.848	0.059	2.8240042492885875	-0.132	14.106	5
M26	1298.732	4156.335	568.9	31.256	-0.091	3.023	0.616	0.7823042886243179	-1.412	5.981	7
M260	1066.469	4349.38	94.636	34.001	0.05	24.146	0.118	1.5890248582070703	-0.455	5.425	2
M261	486.395	4003.63	-433.952	43.899	0.983	19.881	1.071	2.295430242895654	-1.218	7.875	7
M262	2152.272	9329.225	545.766	52.135	0.008	12.39	1.193	1.5043270920913443	-0.194	23.451	9
M263	1047.058	3690.704	597.386	16.102	-0.492	14.804	-0.449	3.873499709564982	-0.087	3.289	8
M264	592.146	4059.018	-112.994	56.215	0.06	12.574	2.628	0.4919349550499537	-1.134	3.787	10
M265	1149.268	4385.474	445.387	40.262	0.029	22.175	-0.156	1.6192590898309016	-1.653	7.68	3
M266	1127.516	7286.197	-123.212	35.797	0.161	8.422	-0.365	2.704255905050408	0.057	20.623	10
M267	586.254	2816.605	34.571	46.594	0.153	30.945	-0.917	2.434132288927617	-1.585	2.002	9
M268	683.07	5009.303	-403.164	32.071	0.531	4.705	2.32	3.1870048635042902	-0.534	8.175	5
M269	1018.84	3755.774	239.645	76.007	0.119	0.667	1.337	0.570087712549569	-1.571	4.029	7
M27	1355.627	6896.167	57.353	47.678	0.007	6.395	-0.022	2.092128103152386	-0.184	14.676	6
M270	2492.188	8735.833	994.633	33.792	0.077	16.141	-0.253	2.1283796653792764	-0.062	24.36	6
M271	743.82	3621.263	7.386	58.328	-0.064	20.946	0.01	1.28296531519757	0.11	5.136	6
M272	1409.752	6924.335	-40.999	46.73	-0.045	17.445	0.123	2.2154006409676783	-0.264	16.369	10
M273	1293.026	5380.607	249.167	26.524	-0.231	10.848	-0.564	1.46696966567138	0.13	8.597	12
M274	1203.261	5029.537	795.384	71.23	0.126	5.564	-1.493	1.1224972160321824	-1.294	8.52	10
M28	1844.43	7334.433	581.658	53.423	-0.015	14.717	-0.049	1.380217374184226	0.095	19.759	13
M31	1530.958	5672.707	582.371	61.208	0.011	18.88	-0.112	1.2058192235986287	-0.331	20.529	10
M32	786.58	5355.937	-358.476	58.567	-0.119	14.551	0.204	1.132254388377453	0.545	10.485	13
M33	1648.765	5195.967	719.421	52.174	0.214	3.837	0.669	2.445608308785362	-0.424	8.383	7
M34	1489.099	7851.902	168.31	43.007	0.065	13.875	0.24	2.404994802489186	-0.236	21.149	6
M35	1373.765	5183.8	611.041	52.149	0.169	12.59	-0.018	1.6867127793433	-0.371	10.647	10
M36	1258.968	5440.737	362.474	46.166	0.312	24.238	-0.241	1.2083045973594573	-0.379	15.16	6
M37	771.715	3018.862	216.47	86.506	0.07	7.883	-0.445	1.2720062892926278	-0.943	2.619	7
M38	910.47	4725.098	-36.885	32.11	-0.517	9.949	0.127	1.870294094520966	0.104	6.721	5
M4	2598.855	12728.033	310.204	55.856	0.004	8.158	-0.206	1.2409673645990857	0.034	41.792	7
M40	2098.191	9741.758	154.35	50.584	0.005	5.137	-0.388	1.2633289357883006	-0.34	28.114	4
M41	475.968	1895.464	163.452	36.114	-0.748	61.133	0.569	0.13784048752090222	-0.63	0.598	8
M42	1390.389	5056.322	723.96	48.952	-0.006	0.851	1.386	1.214084016862095	-1.349	8.228	7
M43	1139.943	6132.284	351.377	57.254	0.006	24.814	0.01	1.4498275759551547	-1.333	14.943	9
M44	1245.969	5267.618	427.053	52.772	0.027	22.851	-0.244	1.3442470011125187	0.008	10.574	7
M45	1385.761	5087.04	503.254	55.594	0.039	8.115	0.437	1.5355780670483674	-0.047	7.549	6
M46	2628.464	8763.057	1530.961	49.58	0.04	11.475	-1.566	1.475466028073842	-0.04	24.577	1
M47	1172.161	5339.552	324.877	38.366	0.425	2.436	-1.368	1.7717223258738937	-0.457	9.671	7
M48	2185.802	5199.794	1477.338	47.361	-0.047	12.991	0.032	1.2401612798341997	-0.408	11.748	2
M49	1995.387	7041.803	978.765	40.63	0.063	2.454	0.032	1.3740451229854134	-1.562	14.32	6
M5	2343.813	11179.11	97.829	31.815	-0.058	2.658	-1.097	2.434132288927617	0.211	36.781	8
M50	1945.28	6982.206	1011.765	46.535	0.037	17.223	-0.267	2.2427661492005804	0.009	17.993	9
M51	1819.76	6487.237	873.727	57.065	0.042	1.247	0.072	1.3627178724886526	0.165	17.345	6
M52	1290.577	4571.687	651.713	36.078	0.219	23.371	-1.68	1.0319883720275147	-1.33	6.334	9
M53	422.722	4223.007	-242.014	67.256	-0.084	3.847	-0.793	1.164903429473877	-1.248	3.809	6
M54	1159.731	7022.116	-311.476	27.806	-0.082	1.983	1.444	2.4112237556892144	-0.174	14.367	6
M55	1379.853	4637.974	895.099	47.322	0.193	23.929	-0.104	1.3442470011125187	-1.344	35.819	6
M56	2179.626	7747.142	670.127	28.979	-0.071	2.625	-0.464	2.352232981658067	-0.18	20.045	3
M57	2133.881	8102.318	914.049	46.374	0	17.492	0.081	1.7161002301730512	-0.125	20.426	7
M6	1146.521	7113.211	-116.213	34.587	0.088	13.861	1.724	2.438237068047322	-0.254	35.886	8
M7	704.517	4117.873	-43.465	30.353	0.204	8.486	-1.009	2.564371267971937	-0.464	5.753	5
M8	1710.868	6438.34	921.405	47.345	0.192	4.678	-0.77	1.7369513522260778	-1.594	13.942	6
M88	1723.778	7064.82	491.845	44.333	-0.062	9.54	0.002	1.8514858897652988	0.446	16.197	5
M89	1048.183	5160.513	-21.759	29.14	0.11	18.465	-0.379	2.2196846622887674	0.189	9.409	14
M9	1733.322	7533.692	245.416	49.541	0.151	6.256	-1.115	2.553429066960741	-0.081	29.037	3
M92	1315.3	5077.559	221.797	49.981	-0.033	14.036	0.151	1.839565166010707	-0.008	5.761	5
M93	1305.488	4852.841	835.831	45.128	0.108	7.409	0.628	1.605615146914104	-1.032	11.901	8
M95	861.995	4747.14	50.512	53.537	-0.144	20.534	0.172	0.8185352771872451	-1.31	8.005	7
M96	1113.568	4755.597	249.137	44.28	-0.029	19.325	-0.132	1.503662196106559	0.24	7.927	11
M97	1271.952	4827.554	570.039	52.911	-0.077	8.617	0.012	1.0251829105091441	-0.497	9.582	11
